# Similar Fecal SCFA Patterns Despite Diverse Gut Microbiota in Polish and Japanese Children During the First Two Years of Life. The longitudinal, comparative, validated study

**DOI:** 10.1101/2025.10.23.684084

**Authors:** Igor Łoniewski, Mariusz Kaczmarczyk, Konrad Podsiadło, Danuta Cembrowska-Lech, Ulrike Löber, Robert Bücking, Karolina Skonieczna-Żydecka, Sofia K. Forslund, Beata Łoniewska

## Abstract

**Background:** Early-life gut microbiome assembly is shaped by environment, diet, and perinatal exposures. Whether population context shifts taxonomic trajectories and functional outputs similarly remains unclear.

**Methods:** We re-analyzed longitudinal infant cohorts from Poland (PL) and Japan (JP) across five time points (1 week, 1 month, 6 months, 1 year, 2 years). Amplicon sequence variants (ASVs) were processed uniformly. Cross-sectional alpha diversity (richness, evenness, Shannon, Simpson) was modeled with covariate adjustment (sex, antibiotics, diet). Beta diversity used Bray-Curtis distances (PCoA) and PERMANOVA (unadjusted/adjusted). Confounder-aware genus-level differential abundance identified features not reducible to covariates. Longitudinal genus trajectories and genus-SCFA (acetate, propionate, butyrate, isobutyrate) associations were tested using mixed-effects models. SCFAs were z-score–normalized to harmonize units across cohorts. Sensitivity analyses restricted PL to vaginally delivered infants. Finnish (FIN) and United States (US) cohorts were included for taxonomic validation.

**Results:** Evenness, Shannon, and Simpson were similar between PL and JP at most time points; richness was higher in PL at 1 week with trends at 6 months. Beta diversity showed a significant country effect at every time point except 1 month, robust to covariate adjustment and to restriction to 74 genera shared between PL and JP. Genus-level differential abundance yielded 33 features (26 enriched in PL, 7 in JP) without consistent cross-time recurrence. Longitudinally, most genus trajectories were cohort-specific; genus-SCFA associations were largely population-specific (few overlaps for butyrate/isobutyrate, none for acetate/propionate). Despite taxonomic and association differences, SCFA trajectories did not differ between cohorts after harmonization and adjustment. FIN/US validation supported the robustness of temporal taxonomic signals with few discordances.

**Conclusions:** Taxonomic profiles and genus-SCFA relationships diverge across populations, whereas core metabolic outputs (fecal SCFAs) follow a conserved, resilient trajectory in early life. This “divergent taxa, convergent function” pattern suggests early-life interventions should prioritize functional maturation over targeting specific taxa. Broader multi-omic studies integrating growth, immune, and neurodevelopmental outcomes are warranted.
