## Supplementary Table 5 for "Similar Fecal SCFA Patterns Despite Diverse Gut Microbiota in Polish and Japanese Children During the First Two Years of Life. The longitudinal, comparative, validated study"

### Sheet: Supplementary Table 5
Age (Time point)	Metric	P	P FDR-adjusted
1 week	Richness	0.000417157	0.00166863
1 week	Eveness	0.776983	0.776983
1 week	Simpson	0.497817	0.663755
1 week	Shannon	0.153159	0.306319
1 month	Richness	0.747488	0.797346
1 month	Eveness	0.797346	0.797346
1 month	Simpson	0.52871	0.797346
1 month	Shannon	0.707094	0.797346
6 months	Richness	0.0441828	0.0589104
6 months	Eveness	0.0430994	0.0589104
6 months	Simpson	0.159135	0.159135
6 months	Shannon	0.0134032	0.0536128
1 year	Richness	0.704058	0.704058
1 year	Eveness	0.301461	0.504879
1 year	Simpson	0.378659	0.504879
1 year	Shannon	0.3355	0.504879
2 years	Richness	0.410325	0.490382
2 years	Eveness	0.373904	0.490382
2 years	Simpson	0.490382	0.490382
2 years	Shannon	0.357826	0.490382
Cross-sectional comparisons between the PL and JP cohorts were conducted using linear models that included antibiotic exposure (ATB), sex, and diet as covariates, except at the 2-year timepoint, where none of the newborns were breastfed
