## Supplementary Table 6 for "Similar Fecal SCFA Patterns Despite Diverse Gut Microbiota in Polish and Japanese Children During the First Two Years of Life. The longitudinal, comparative, validated study"

### Sheet: Supplementary Table 6
Age (Time point)	Metric	P	P FDR-adjusted
1 week	Richness	0.000478744	0.00191498
1 week	Eveness	0.00262727	0.00525453
1 week	Simpson	0.404094	0.404094
1 week	Shannon	0.24604	0.328053
1 month	Richness	0.00905194	0.024914
1 month	Eveness	0.012457	0.024914
1 month	Simpson	0.284507	0.379343
1 month	Shannon	0.574783	0.574783
6 months	Richness	2.01569e-05	8.06275e-05
6 months	Eveness	0.968145	0.968145
6 months	Simpson	0.664101	0.885468
6 months	Shannon	0.0624917	0.124983
1 year	Richness	0.00932773	0.0373109
1 year	Eveness	0.735318	0.735318
1 year	Simpson	0.298614	0.398153
1 year	Shannon	0.133199	0.266398
2 years	Richness	0.00440761	0.0176305
2 years	Eveness	0.51911	0.51911
2 years	Simpson	0.272775	0.3637
2 years	Shannon	0.140698	0.281396
Cross-sectional comparisons between the PL and JP cohorts were conducted using linear models that included antibiotic exposure (ATB), sex, and diet as covariates, except at the 2-year timepoint, where none of the newborns were breastfed
