## Supplementary Table 7 for "Similar Fecal SCFA Patterns Despite Diverse Gut Microbiota in Polish and Japanese Children During the First Two Years of Life. The longitudinal, comparative, validated study"

### Sheet: Supplementary Table 7
Age	Metric	Project	P (paired Wilcox test)	Q
1 week	Eveness	Polish	0.493763	0.506423		Paired Wilcox test comparing alpha-diversity metric obtained from non-resitrcied and restricted to ASVs mapped to shared genera
1 week	Eveness	Jap	0.00252617	0.00360882		Q FDR adjusted P value
1 month	Eveness	Polish	0.239603	0.252214
1 month	Eveness	Jap	0.00252617	0.00360882
6 months	Eveness	Polish	0.0318229	0.0353587
6 months	Eveness	Jap	0.00252617	0.00360882
1 year	Eveness	Polish	0.00913864	0.0107513
1 year	Eveness	Jap	0.00535526	0.00669408
2 years	Eveness	Polish	0.724082	0.724082
2 years	Eveness	Jap	0.0233764	0.0267159
1 week	Richness	Polish	2.88578e-05	0.000440133	Figure 1E
1 week	Richness	Jap	0.00252617	0.00360882	Figure 1E
1 month	Richness	Polish	0.000129926	0.000577449	Figure 1E
1 month	Richness	Jap	0.00252617	0.00360882	Figure 1E
6 months	Richness	Polish	0.000235745	0.000857256	Figure 1E
6 months	Richness	Jap	0.00252617	0.00360882	Figure 1E
1 year	Richness	Polish	6.41152e-05	0.00054681	Figure 1E
1 year	Richness	Jap	0.00252617	0.00360882	Figure 1E
2 years	Richness	Polish	0.00252617	0.00360882	Figure 1E
2 years	Richness	Jap	0.00385729	0.00497715	Figure 1E
1 week	Shannon	Polish	2.88885e-05	0.000440133
1 week	Shannon	Jap	0.00252617	0.00360882
1 month	Shannon	Polish	9.56917e-05	0.00054681
1 month	Shannon	Jap	0.00252617	0.00360882
6 months	Shannon	Polish	0.000129926	0.000577449
6 months	Shannon	Jap	0.00252617	0.00360882
1 year	Shannon	Polish	0.000229322	0.000857256
1 year	Shannon	Jap	0.00252617	0.00360882
2 years	Shannon	Polish	0.00680165	0.00824443
2 years	Shannon	Jap	0.00385729	0.00497715
1 week	Simpson	Polish	3.301e-05	0.000440133
1 week	Simpson	Jap	0.00252617	0.00360882
1 month	Simpson	Polish	9.56917e-05	0.00054681
1 month	Simpson	Jap	0.00252617	0.00360882
6 months	Simpson	Polish	9.56917e-05	0.00054681
6 months	Simpson	Jap	0.00252617	0.00360882
1 year	Simpson	Polish	0.0022232	0.00360882
1 year	Simpson	Jap	0.00252617	0.00360882
2 years	Simpson	Polish	0.0376329	0.0406842
2 years	Simpson	Jap	0.00385729	0.00497715
