## Supplementary Table 8 for "Similar Fecal SCFA Patterns Despite Diverse Gut Microbiota in Polish and Japanese Children During the First Two Years of Life. The longitudinal, comparative, validated study"

### Sheet: SupplementaryTable8
Type	Time point	Df	SumOfSqs	R2	F	Pr(>F)	Q (FDR-adjusted)
All Raw	1 week	1	0.85	0.09	3.11	0.007	0.011		PERMANOVA (Poland versus Japan) using adonis2 (vegan R package)
All Raw	1 month	1	0.45	0.06	2.01	0.063	0.063		All Raw - shared and unique genera (10% prevalence filtered), non adjusted
All Raw	6 months	1	1.7	0.21	7.75	0.0001	0.001		All Adjusted - shared and unique genera (10% prevalence filtered), covariate adjusted: Gender + ATB + Diet (1 week, 1 month, 6 months, 1 year); ATB + Delivery ( 2 years)
All Raw	1 year	1	0.81	0.11	3.8	0.001	0.002		All Raw - shared genera (10% prevalence filtered), non adjusted
All Raw	2 years	1	0.58	0.12	2.86	0.01	0.012		All Adjusted - shared genera (10% prevalence filtered), covariate adjusted: Gender + ATB + Diet (1 week, 1 month, 6 months, 1 year); ATB + Delivery ( 2 years)
All Adjusted	1 week	4	1.75	0.18	1.6	0.04	0.051
All Adjusted	1 month	4	1.02	0.14	1.11	0.349	0.349
All Adjusted	6 months	4	2.78	0.34	3.41	0.0001	0.001		FDR adjustment within the Type
All Adjusted	1 year	5	1.71	0.23	1.61	0.015	0.035
All Adjusted	2 years	3	1.07	0.22	1.79	0.021	0.035
Shared Raw	1 week	1	0.78	0.08	2.86	0.014	0.023
Shared Raw	1 month	1	0.38	0.05	1.74	0.114	0.114
Shared Raw	6 months	1	1.63	0.2	7.51	0.0001	0.001
Shared Raw	1 year	1	0.81	0.11	3.91	0.001	0.001
Shared Raw	2 years	1	0.46	0.1	2.29	0.036	0.045
Shared Adjusted	1 week	4	2.1	0.19	1.7	0.03	0.074
Shared Adjusted	1 month	4	0.94	0.13	1.05	0.412	0.412
Shared Adjusted	6 months	4	2.6	0.33	3.26	0.0002	0.001
Shared Adjusted	1 year	5	1.52	0.22	1.48	0.062	0.09
Shared Adjusted	2 years	3	0.94	0.2	1.59	0.072	0.09
