## Supplementary Table 9 for "Similar Fecal SCFA Patterns Despite Diverse Gut Microbiota in Polish and Japanese Children During the First Two Years of Life. The longitudinal, comparative, validated study"

### Sheet: Supplementary Table 9
Time	feature	metaVariable	P	Q	D	status	direction
1 week	F__Alteromonadaceae	Status	0.00333064	0.0657802	-0.521739	OK_nc	Enriched in Poland		Status (metaVariable) - PL cohort versus JP cohort
1 week	F__Bifidobacteriaceae	Status	0.000293414	0.0162882	-0.695652	OK_nc	Enriched in Poland		Other covariates: sex, age, diet
1 week	F__O__Enterobacterales	Status	0.000564106	0.0162882	-0.652174	OK_nc	Enriched in Poland		Q - FDR adjusted P value (within a time point)
1 week	Staphylococcus	Status	0.000618541	0.0162882	0.717391	OK_nc	Enriched in Japan		D - Cliff's delta - effect size
1 month	Corynebacterium	Status	0.00135756	0.0228071	-0.6	OK_nc	Enriched in Poland		OK_nc - no covariates - Status - the only significant variable
1 month	F__Alteromonadaceae	Status	0.000690456	0.0144996	-0.65	OK_nc	Enriched in Poland		OK_sd - strictly deconfounded - the association signal could not be reduced to any covariate
1 month	F__Bifidobacteriaceae	Status	0.000689464	0.0144996	-0.65	OK_nc	Enriched in Poland
1 month	F__O__Enterobacterales	Status	3.03645e-05	0.00193321	-0.85	OK_nc	Enriched in Poland		F__O__Enterobacterales - a taxon could not be assiged at the genus level - carry-over from the last known rank was applied (the highest know rank here is order (O) Enterobacterales
1 month	Klebsiella	Status	0.0037474	0.0400063	0.591667	OK_nc	Enriched in Japan
1 month	Lacticaseibacillus	Status	0.00261071	0.03655	-0.55	OK_nc	Enriched in Poland
1 month	Lawsonella	Status	0.0085695	0.079982	-0.45	OK_nc	Enriched in Poland
1 month	Staphylococcus	Status	0.00381013	0.0400063	0.620833	OK_nc	Enriched in Japan
1 month	Veillonella	Status	4.60289e-05	0.00193321	-0.866667	OK_nc	Enriched in Poland
6 month	Atopobium	Status	0.00260081	0.0307795	-0.55	OK_nc	Enriched in Poland
6 month	Bifidobacterium	Status	6.90307e-06	0.000641985	0.966667	OK_nc	Enriched in Japan
6 month	Enterobacter	Status	0.0026477	0.0307795	-0.5875	OK_nc	Enriched in Poland
6 month	F__Alteromonadaceae	Status	0.000152911	0.00474024	-0.75	OK_nc	Enriched in Poland
6 month	F__Bifidobacteriaceae	Status	0.00863735	0.0804177	-0.45	OK_nc	Enriched in Poland
6 month	F__O__Enterobacterales	Status	3.02511e-05	0.00140668	-0.85	OK_nc	Enriched in Poland
6 month	Granulicatella	Status	0.000332141	0.00772229	-0.7	OK_nc	Enriched in Poland
6 month	Veillonella	Status	0.00203954	0.0307795	-0.6625	OK_nc	Enriched in Poland
6 month	[Ruminococcus] gnavus group	Status	0.00094029	0.0174894	-0.675	OK_nc	Enriched in Poland
6 month	[Ruminococcus] torques group	Status	0.00864706	0.0804177	-0.45	OK_nc	Enriched in Poland
1 year	Atopobium	Status	0.000499987	0.00800082	-0.666667	OK_sd	Enriched in Poland
1 year	Bifidobacterium	Status	0.0027292	0.0183246	0.619048	OK_nc	Enriched in Japan
1 year	Butyricicoccus	Status	0.00344202	0.0204488	-0.52381	OK_nc	Enriched in Poland
1 year	Cutibacterium	Status	0.00348065	0.0204488	-0.52381	OK_sd	Enriched in Poland
1 year	Dialister	Status	0.00185578	0.013531	-0.571429	OK_sd	Enriched in Poland
1 year	Enterococcus	Status	0.00116644	0.0109645	0.690476	OK_nc	Enriched in Japan
1 year	F__Alteromonadaceae	Status	0.0004768	0.00800082	-0.666667	OK_nc	Enriched in Poland
1 year	F__Bifidobacteriaceae	Status	0.00187131	0.013531	-0.571429	OK_nc	Enriched in Poland
1 year	F__Erysipelotrichaceae	Status	0.000474199	0.00800082	-0.666667	OK_sd	Enriched in Poland
1 year	F__O__C__P__K__Bacteria	Status	0.000510691	0.00800082	0.603175	OK_nc	Enriched in Japan
1 year	F__O__Enterobacterales	Status	2.3414e-05	0.00110046	-0.857143	OK_nc	Enriched in Poland
1 year	F__O__Saccharimonadales	Status	0.0106647	0.0556933	-0.428571	OK_nc	Enriched in Poland
1 year	F__Saccharimonadaceae	Status	0.00100117	0.0109645	-0.619048	OK_sd	Enriched in Poland
1 year	Faecalibacterium	Status	0.0181269	0.0896803	-0.5	OK_nc	Enriched in Poland
1 year	Granulicatella	Status	0.00128346	0.0109677	-0.666667	OK_nc	Enriched in Poland
1 year	Peptoniphilus	Status	0.00615634	0.0340409	-0.47619	OK_nc	Enriched in Poland
1 year	Tyzzerella	Status	0.000610812	0.00820233	-0.702381	OK_nc	Enriched in Poland
1 year	[Ruminococcus] gnavus group	Status	0.0010739	0.0109645	-0.690476	OK_sd	Enriched in Poland
1 year	[Ruminococcus] torques group	Status	1.39158e-05	0.00110046	-0.896825	OK_nc	Enriched in Poland
2 years	Butyricicoccus	Status	0.00163839	0.0173579	-0.666667	OK_nc	Enriched in Poland
2 years	Cutibacterium	Status	0.00962199	0.0537699	-0.5	OK_nc	Enriched in Poland
2 years	Dorea	Status	0.00164444	0.0173579	-0.666667	OK_nc	Enriched in Poland
2 years	F__Alteromonadaceae	Status	0.000587575	0.0139549	-0.75	OK_nc	Enriched in Poland
2 years	F__Bifidobacteriaceae	Status	0.00161437	0.0173579	-0.666667	OK_nc	Enriched in Poland
2 years	F__Eggerthellaceae	Status	0.00962199	0.0537699	-0.5	OK_nc	Enriched in Poland
2 years	F__Lachnospiraceae	Status	0.00356045	0.0307493	0.69697	OK_nc	Enriched in Japan
2 years	F__O__C__P__K__Bacteria	Status	0.000785318	0.014921	0.772727	OK_nc	Enriched in Japan
2 years	F__O__Enterobacterales	Status	1.81387e-05	0.00172318	-1	OK_nc	Enriched in Poland
2 years	F__Saccharimonadaceae	Status	0.00959207	0.0537699	-0.5	OK_nc	Enriched in Poland
2 years	Granulicatella	Status	0.00639097	0.0467033	-0.628788	OK_nc	Enriched in Poland
2 years	Incertae Sedis	Status	0.00058525	0.0139549	-0.825758	OK_nc	Enriched in Poland
2 years	Tyzzerella	Status	0.00145262	0.0173579	-0.780303	OK_nc	Enriched in Poland
2 years	UCG-002	Status	0.00409041	0.0323824	-0.583333	OK_nc	Enriched in Poland
2 years	[Clostridium] innocuum group	Status	0.000189406	0.00899678	0.886364	OK_nc	Enriched in Japan
2 years	[Ruminococcus] torques group	Status	0.00206214	0.0195904	-0.75	OK_nc	Enriched in Poland
2 years	uncultured organism	Status	0.00959207	0.0537699	-0.5	OK_nc	Enriched in Poland
