## Supplementary Table 10 for "Similar Fecal SCFA Patterns Despite Diverse Gut Microbiota in Polish and Japanese Children During the First Two Years of Life. The longitudinal, comparative, validated study"

### Sheet: SupplementaryTable10
Age (Time point)	Metric	P	P FDR-adjusted
1 week	Richness	0.00848767	0.0339507
1 week	Eveness	0.723791	0.907162
1 week	Simpson	0.907162	0.907162
1 week	Shannon	0.475054	0.907162
1 month	Richness	0.0424574	0.16983
1 month	Eveness	0.494496	0.494496
1 month	Simpson	0.360091	0.480122
1 month	Shannon	0.107192	0.214384
6 months	Richness	0.0744707	0.148941
6 months	Eveness	0.115929	0.154572
6 months	Simpson	0.420383	0.420383
6 months	Shannon	0.0493345	0.148941
1 year	Richness	0.573891	0.573891
1 year	Eveness	0.482193	0.573891
1 year	Simpson	0.562815	0.573891
1 year	Shannon	0.394176	0.573891
2 years	Richness	0.545806	0.582703
2 years	Eveness	0.582703	0.582703
2 years	Simpson	0.568532	0.582703
2 years	Shannon	0.537398	0.582703
Cross-sectional comparisons between the PL and JP cohorts were conducted using linear models that included antibiotic exposure (ATB), sex, and diet as covariates, except at the 2-year timepoint, where none of the newborns were breastfed - Vaginally born newborn only
