## Supplementary Table 11 for "Similar Fecal SCFA Patterns Despite Diverse Gut Microbiota in Polish and Japanese Children During the First Two Years of Life. The longitudinal, comparative, validated study"

### Sheet: Supplementary Table 11
Age (Time point)	Metric	P	P FDR-adjusted
1 week	Richness	0.000500314	0.00200126
1 week	Eveness	0.0131937	0.0263874
1 week	Simpson	0.917523	0.917523
1 week	Shannon	0.598958	0.798611
1 month	Richness	0.019488	0.038976
1 month	Eveness	0.00078816	0.00315264
1 month	Simpson	0.0673803	0.0898404
1 month	Shannon	0.0908529	0.0908529
6 months	Richness	7.93395e-05	0.000317358
6 months	Eveness	0.94633	0.992548
6 months	Simpson	0.992548	0.992548
6 months	Shannon	0.178389	0.356778
1 year	Richness	0.000657201	0.0026288
1 year	Eveness	0.826293	0.826293
1 year	Simpson	0.420866	0.561155
1 year	Shannon	0.107614	0.215228
2 years	Richness	0.00875566	0.0350227
2 years	Eveness	0.640239	0.640239
2 years	Simpson	0.122785	0.235164
2 years	Shannon	0.176373	0.235164
Cross-sectional comparisons between the PL and JP cohorts were conducted using linear models that included antibiotic exposure (ATB), sex, and diet as covariates, except at the 2-year timepoint, where none of the newborns were breastfed - Vaginally born only
