## Supplementary Table 12 for "Similar Fecal SCFA Patterns Despite Diverse Gut Microbiota in Polish and Japanese Children During the First Two Years of Life. The longitudinal, comparative, validated study"

### Sheet: Supplementary Table 12
Age	Metric	Project	P (paired Wilcox test)	Q
1 week	Eveness	Polish	0.456126	0.467821		Paired Wilcox test comparing alpha-diversity metric obtained from non-resitrcied and restricted to ASVs mapped to shared genera
1 week	Eveness	Jap	0.00252617	0.00594394		Q FDR adjusted P value
1 month	Eveness	Polish	0.0972011	0.111087
1 month	Eveness	Jap	0.00252617	0.00594394		* - denotes changing from a significant into non-signifiant result when comparing the whole cohort with a subset of vagianlly-born newborns
6 months	Eveness	Polish	0.0142662	0.0203803
6 months	Eveness	Jap	0.00252617	0.00594394
1 year	Eveness	Polish	0.044011	0.0517776		*
1 year	Eveness	Jap	0.00535526	0.00973684
2 years	Eveness	Polish	0.401678	0.422819
2 years	Eveness	Jap	0.0233764	0.0311685
1 week	Richness	Polish	0.00252617	0.00594394
1 week	Richness	Jap	0.00252617	0.00594394
1 month	Richness	Polish	0.0128512	0.0197711
1 month	Richness	Jap	0.00252617	0.00594394
6 months	Richness	Polish	0.029974	0.0386761
6 months	Richness	Jap	0.00252617	0.00594394
1 year	Richness	Polish	0.00915169	0.0146427
1 year	Richness	Jap	0.00252617	0.00594394
2 years	Richness	Polish	0.0360317	0.0436748
2 years	Richness	Jap	0.00385729	0.00734722
1 week	Shannon	Polish	0.00252617	0.00594394
1 week	Shannon	Jap	0.00252617	0.00594394
1 month	Shannon	Polish	0.00915169	0.0146427
1 month	Shannon	Jap	0.00252617	0.00594394
6 months	Shannon	Polish	0.0208626	0.028776
6 months	Shannon	Jap	0.00252617	0.00594394
1 year	Shannon	Polish	0.0329694	0.0412117
1 year	Shannon	Jap	0.00252617	0.00594394
2 years	Shannon	Polish	0.142213	0.153744		*
2 years	Shannon	Jap	0.00385729	0.00734722
1 week	Simpson	Polish	0.00326372	0.0072527
1 week	Simpson	Jap	0.00252617	0.00594394
1 month	Simpson	Polish	0.00915169	0.0146427
1 month	Simpson	Jap	0.00252617	0.00594394
6 months	Simpson	Polish	0.0142662	0.0203803
6 months	Simpson	Jap	0.00252617	0.00594394
1 year	Simpson	Polish	0.123534	0.13726		*
1 year	Simpson	Jap	0.00252617	0.00594394
2 years	Simpson	Polish	0.529368	0.529368
2 years	Simpson	Jap	0.00385729	0.00734722
