## Supplementary Table 13 for "Similar Fecal SCFA Patterns Despite Diverse Gut Microbiota in Polish and Japanese Children During the First Two Years of Life. The longitudinal, comparative, validated study"

### Sheet: Supplementary Table 13
Type	Time point	Df	SumOfSqs	R2	F	Pr(>F)	Q (FDR-adjusted)
All Raw	1 week	1	1.11294	0.185562	5.01248	0.0014	0.0035		PERMANOVA (Poland versus Japan) using adonis2 (vegan R package)
All Raw	1 month	1	0.271243	0.0703061	1.43683	0.196	0.196		All Raw - shared and unique genera (10% prevalence filtered), non adjusted
All Raw	6 months	1	1.48856	0.339033	9.23282	0.0001	0.0005		All Adjusted - shared and unique genera (10% prevalence filtered), covariate adjusted: Gender + ATB + Diet (1 week, 1 month, 6 months, 1 year); ATB + Delivery ( 2 years)
All Raw	1 year	1	0.539742	0.135491	2.9778	0.0082	0.0136667		All Raw - shared genera (10% prevalence filtered), non adjusted
All Raw	2 years	1	0.54427	0.157433	2.80273	0.0115	0.014375		All Adjusted - shared genera (10% prevalence filtered), covariate adjusted: Gender + ATB + Diet (1 week, 1 month, 6 months, 1 year); ATB + Delivery ( 2 years)
All Adjusted	1 week	3	1.36954	0.228345	1.97277	0.0297	0.037125	*
All Adjusted	1 month	3	0.857796	0.22234	1.62015	0.0996	0.0996
All Adjusted	6 months	4	2.15309	0.490384	3.60848	0.0001	0.0005		FDR adjustment within the Type
All Adjusted	1 year	4	1.38673	0.348111	2.13601	0.0049	0.00816667
All Adjusted	2 years	3	1.12406	0.325141	2.08776	0.0046	0.00816667		* - denotes a change in the statistical significance when comparing all and vaginally-born newborns
Shared Raw	1 week	1	1.13683	0.191985	5.22722	0.0012	0.003
Shared Raw	1 month	1	0.253286	0.0668969	1.36217	0.2258	0.2258
Shared Raw	6 months	1	1.46085	0.340368	9.28794	0.0001	0.0005
Shared Raw	1 year	1	0.485314	0.127236	2.76992	0.0143	0.0238333
Shared Raw	2 years	1	0.454927	0.136296	2.36707	0.0326	0.04075
Shared Adjusted	1 week	3	1.88355	0.259249	2.33321	0.0136	0.021
Shared Adjusted	1 month	3	0.798664	0.217272	1.57297	0.1356	0.1356
Shared Adjusted	6 months	4	1.99765	0.482872	3.50159	0.0001	0.0005
Shared Adjusted	1 year	4	1.24355	0.335014	2.01517	0.0168	0.021	*
Shared Adjusted	2 years	3	1.08321	0.33136	2.14749	0.0088	0.021	*
