## Supplementary Table 14 for "Similar Fecal SCFA Patterns Despite Diverse Gut Microbiota in Polish and Japanese Children During the First Two Years of Life. The longitudinal, comparative, validated study"

### Sheet: Supplementary Table 14
Time	feature	metaVariable	P	Q	D	status	Direction
1 week	F__Bifidobacteriaceae	Status	3.75846e-05	0.00270609	-0.916667	OK_nc	Enriched in Poland		Status (metaVariable) - PL cohort versus JP cohort
1 week	F__O__Enterobacterales	Status	0.00108047	0.038897	-0.666667	OK_nc	Enriched in Poland		Other covariates: sex, age, diet
1 month	Corynebacterium	Status	0.00155507	0.0242376	-0.666667	OK_nc	Enriched in Poland		Q - FDR adjusted P value (within a time point)
1 month	F__Bifidobacteriaceae	Status	0.000439273	0.0155647	-0.777778	OK_nc	Enriched in Poland		D - Cliff's delta - effect size
1 month	F__O__Enterobacterales	Status	0.00156372	0.0242376	-0.666667	OK_nc	Enriched in Poland		OK_nc - no covariates - Status - the only significant variable
1 month	Klebsiella	Status	0.00351008	0.043525	0.712963	OK_nc	Enriched in Japan		OK_sd - strictly deconfounded - the association signal could not be reduced to any covariate
1 month	Lacticaseibacillus	Status	0.00502484	0.0519233	-0.555556	OK_nc	Enriched in Poland
1 month	Veillonella	Status	0.000502086	0.0155647	-0.87963	OK_nc	Enriched in Poland		F__O__Enterobacterales - a taxon could not be assiged at the genus level - carry-over from the last known rank was applied (the highest know rank here is order (O) Enterobacterales
6 months	Atopobium	Status	0.00944605	0.0691981	-0.5	OK_nc	Enriched in Poland
6 months	Bifidobacterium	Status	0.000246294	0.0108369	1	OK_nc	Enriched in Japan
6 months	Burkholderia.Caballeronia.Paraburkholderia	Status	0.00944605	0.0691981	-0.5	OK_nc	Enriched in Poland
6 months	Enterobacter	Status	0.0102225	0.0691981	-0.572917	OK_nc	Enriched in Poland
6 months	F__Alteromonadaceae	Status	0.000728414	0.016138	-0.75	OK_nc	Enriched in Poland
6 months	F__Erysipelotrichaceae	Status	0.0095011	0.0691981	-0.5	OK_nc	Enriched in Poland
6 months	F__O__Enterobacterales	Status	0.00277869	0.034932	-0.625	OK_nc	Enriched in Poland
6 months	F__O__Saccharimonadales	Status	0.00944605	0.0691981	-0.5	OK_nc	Enriched in Poland
6 months	F__Saccharimonadaceae	Status	0.00277869	0.034932	-0.625	OK_nc	Enriched in Poland
6 months	Granulicatella	Status	3.49879e-05	0.00307894	-1	OK_nc	Enriched in Poland
6 months	Lawsonella	Status	0.00277869	0.034932	-0.625	OK_nc	Enriched in Poland
6 months	[Ruminococcus] gnavus group	Status	0.0060874	0.0669614	-0.666667	OK_nc	Enriched in Poland
6 months	[Ruminococcus] torques group	Status	0.000733547	0.016138	-0.75	OK_nc	Enriched in Poland
1 year	Atopobium	Status	0.00155507	0.0139956	-0.666667	OK_nc	Enriched in Poland
1 year	Butyricicoccus	Status	0.00152077	0.0139956	-0.666667	OK_nc	Enriched in Poland
1 year	Dialister	Status	0.00155507	0.0139956	-0.666667	OK_nc	Enriched in Poland
1 year	Enterococcus	Status	0.00394041	0.029553	0.759259	OK_nc	Enriched in Japan
1 year	F__Alteromonadaceae	Status	0.0015293	0.0139956	-0.666667	OK_nc	Enriched in Poland
1 year	F__Bifidobacteriaceae	Status	0.00154645	0.0139956	-0.666667	OK_nc	Enriched in Poland
1 year	F__Erysipelotrichaceae	Status	0.00152077	0.0139956	-0.666667	OK_nc	Enriched in Poland
1 year	F__O__C__P__K__Bacteria	Status	0.00387372	0.029553	0.666667	OK_nc	Enriched in Japan
1 year	F__O__Enterobacterales	Status	2.49688e-05	0.00180597	-1	OK_nc	Enriched in Poland
1 year	F__O__Saccharimonadales	Status	0.00499944	0.0323025	-0.555556	OK_nc	Enriched in Poland
1 year	F__Saccharimonadaceae	Status	0.00502484	0.0323025	-0.555556	OK_nc	Enriched in Poland
1 year	Peptoniphilus	Status	0.00154645	0.0139956	-0.666667	OK_nc	Enriched in Poland
1 year	Tyzzerella	Status	0.000840488	0.0139956	-0.814815	OK_nc	Enriched in Poland
1 year	[Ruminococcus] torques group	Status	4.01326e-05	0.00180597	-1	OK_nc	Enriched in Poland
2 years	Butyricicoccus	Status	0.00369215	0.0485254	-0.666667	OK_nc	Enriched in Poland
2 years	Enterobacter	Status	0.00260014	0.0478425	-0.787879	OK_nc	Enriched in Poland
2 years	F__Alteromonadaceae	Status	0.000750973	0.0230298	-0.833333	OK_nc	Enriched in Poland
2 years	F__Bifidobacteriaceae	Status	0.000742325	0.0230298	-0.833333	OK_nc	Enriched in Poland
2 years	F__O__C__P__K__Bacteria	Status	0.00918117	0.0844668	0.772727	OK_nc	Enriched in Japan
2 years	F__O__Enterobacterales	Status	0.000128978	0.0118659	-1	OK_nc	Enriched in Poland
2 years	Incertae Sedis	Status	0.00142293	0.0327275	-0.924242	OK_nc	Enriched in Poland
2 years	Peptoniphilus	Status	0.00369215	0.0485254	-0.666667	OK_nc	Enriched in Poland
2 years	Tyzzerella	Status	0.00578492	0.0591347	-0.818182	OK_nc	Enriched in Poland
2 years	[Clostridium] innocuum group	Status	0.00443185	0.0509663	0.863636	OK_nc	Enriched in Japan
2 years	[Ruminococcus] torques group	Status	0.010676	0.0892903	-0.757576	OK_nc	Enriched in Poland
