## Supplementary Table 15 for "Similar Fecal SCFA Patterns Despite Diverse Gut Microbiota in Polish and Japanese Children During the First Two Years of Life. The longitudinal, comparative, validated study"

### Sheet: Consecutive
Time Interval	Full cohorts (Figure 3 A-B)				Vaginally delivered (Figure 3 C-D)
	Shared genera	All genera	Percentage		Shared genera	All genera	Percentage
1 week -1 month	1	5	0.2	Staphylococcus	1	3	0.333333	Staphylococcus
1 month - 6 months	0	9	0		1	8	0.125	Staphylococcus
6 months - 1 year	3	25	0.12	Romboutsia, Intestinibacter, Haemophilus	3	18	0.166667	Romboutsia, Intestinibacter, Haemophilus
1 year - 2 years	0	13	0		0	4	0

### Sheet: Static - 1 week
Time Interval	Full cohorts (Supp. Figure 7)				Vaginally delivered (Supp. Figure 10)
	Shared genera	All genera	Percentage		Shared genera	All genera	Percentage
1 week - 1 month	1	5	0.2	Staphylococcus	1	3	0.333333	Staphylococcus
1 week - 6 months	2	21	0.0952381	Staphylococcus, Escherichia-Shigella	2	11	0.181818	Streptococcus, Staphylococcus
1 week - 1 year	5	28	0.178571	Staphylococcus, Romboutsia, Lachnoclostridium, Clostridium sensu stricto 1, Blautia	3	23	0.130435	Staphylococcus, Lachnoclostridium, Clostridium sensu stricto 1
1 week - 2 years	2	23	0.0869565	Staphylococcus, Enterococcus	1	16	0.0625	Staphylococcus

### Sheet: Static - 1 month
Time Interval	Full cohorts (Supp. Figure 8)				Vaginally delivered (Supp. Figure 11)
	Shared genera	All genera	Percentage		Shared genera	All genera	Percentage
1 month - 6 months	0	9	0		1	8	0.125	Staphylococcus
1 month - 1 year	2	26	0.0769231	Staphylococcus, Klebsiella	1	14	0.0714286	Staphylococcus
1 month - 2 years	0	19	0		0	10	0

### Sheet: Static - 6 months
Time Interval	Full cohorts (Supp. Figure 9)				Vaginally delivered (Supp. Figure 12)
	Shared genera	All genera	Percentage		Shared genera	All genera	Percentage
6 months - 1 year	3	25	0.12	Romboutsia, Intestinibacter, Haemophilus	3	18	0.166667	Romboutsia, Intestinibacter, Haemophilus
6 months - 2 years	4	31	0.129032	Romboutsia, Lactococcus, Intestinibacter, Enterococcus	2	19	0.105263	Lachnoclostridium, Flavonifractor
